# Phylogenomics of *Rhinogobius* gobies reveal northern-southern divergence and trait evolution in China

**DOI:** 10.64898/2025.11.30.691486

**Authors:** Suhan Liu, Qinwen Xue, Yun Hu, Jiantao Hu, Yiling Pan, Yun Bu, Jiliang Wang, Jianhong Xia, Chenhong Li

## Abstract

The goby genus *Rhinogobius* represents a prominent radiation of freshwater fishes in East Asia, with China serving as its evolutionary hotspot harboring over 39 endemic species. Despite their ecological dominance in riverine ecosystems, phylogenetic relationships among mainland Chinese *Rhinogobius* species remain poorly resolved due to limited sampling and morphological conservatism, particularly in meristic traits traditionally used for classification. To address these knowledge gaps, we employed a nuclear gene enrichment approach to target 4,434 single-copy nuclear loci across 26 species spanning all major river basins in eastern and southern China. Our phylogenomic analyses based on sequence of 2,137 cleaned-up loci (477,822 bp) recovered a robust topology dividing *Rhinogobius* into three primary lineages: an early-diverging of *R. similis* sister to two major clades, the northern vs. southern clades exhibiting strong geographic structuring. Fossil-calibrated molecular dating placed the crown age of *Rhinogobius* at ∼9.33 million years ago (Ma) during the late Miocene, with a pivotal north-south divergence at ∼5.96 Ma coinciding with major paleo-drainage reorganizations in East Asia. Ancestral state reconstruction revealed that the southern clade uniquely evolved unstable first dorsal fin formula and near-universal presence of predorsal scales. By integrating the most extensive geographic and taxonomic sampling to date with phylogenomic data, this study establishes: (1) a revised evolutionary timeline for *Rhinogobius* diversification linked to East Asian geomorphological history, (2) diagnostic morphological characters for major clades, and (3) a robust phylogenetic framework to guide future taxonomic revisions and conservation efforts for this ecologically significant group.

**Highlights:**

- Phylogenomics resolves north/south split in Chinese *Rhinogobius* gobies.
- Fossil-dated 9.3 MYA origin of *Rhinogobius* and rapid divergence at 5.96 MYA.
- Southern lineages exhibit more predorsal scales and unstable first dorsal fin formula.
- First genomic backbone for species revision and adaptation study.
