## supplementary table.1 for "Phylogenomics of *Rhinogobius* gobies reveal northern-southern divergence and trait evolution in China"

### Sheet: Sheet1
Rhinogobius sp. XIAO	CL1901_1	Named after Mr. Xiao who helped to collect this species; with high pectoral fin rays 18, and predorsal scales 11 from Hanjiang Basin and Rongjiang Basin in Guangdong Province;currently under description(tentatively named Rhinogobius xiaoi).
R. sp. XIAO	CL1901_5
R. sp. XIAO	CL1901_8
R. sp. YLGD	CL1903_6	With yellow lips, snout and operculum alive;1~3 short bars present at the rear tip of upper lip, from Hanjiang Basin and Rongjiang Basin in Guangdong Province;currently under description.
R. sp. YLGD	CL1903_4
R. sp.CBBSAH	CL2225_2	Cheek with 2 obique bars and branchiostegal membrane with black spots from Yangtze River Basin in Anhui Province
R. sp.LLAH	CL2231_4	2 longitudal lines in middle of cheek from Yangtze River Basin in Anhui Province .
R. sp.OSVSAH	CL2032_3	3 radial orbital stripes in cheek and ventral scales on belly from Yangtze River Basin in Anhui Province.
R. sp.OSVSAH	CL2032_4
R. sp.LLVC27	90803	Head with a suborbital stripe and postorbital stripe, body with vertebral count 27, from Yangtze River Basin in Anhui Province.
R. sp.LLVC27	90801
R. sp.P18L33AH	CL2233_3	Body grey and with high pectoral fin rays 18 and longitudal scales series 33 from Yangtze River Basin in Anhui Province.
R. sp.ORAZJ	CL2029_4	With 3 postorbital stripes extending along upper portion of cheek and an incomplete head lateral-line system from Yangtze River Basin in Zhejiang Province.
R. sp.ORAZJ	CL2028_3
